# CASP16 protein monomer structure prediction assessment

**DOI:** 10.1101/2025.05.29.656942

**Authors:** Rongqing Yuan, Jing Zhang, Andriy Kryshtafovych, R. Dustin Schaeffer, Jian Zhou, Qian Cong, Nick V. Grishin

**Affiliations:** Eugene McDermott Center for Human Growth and Development, University of Texas Southwestern Medical Center, Dallas, TX, USA; Department of Biophysics, University of Texas Southwestern Medical Center, Dallas, TX, USA; Lyda Hill Department of Bioinformatics, University of Texas Southwestern Medical Center, Dallas, TX, USA; Genome Center, University of California, Davis, California, USA; Harold C. Simmons Comprehensive Cancer Center, University of Texas Southwestern Medical Center, Dallas, TX, USA; Department of Biochemistry, University of Texas Southwestern Medical Center, Dallas, TX, USA

**Keywords:** CASP16, protein structure prediction, monomer, AlphaFold2, AlphaFold3, quality estimation, stoichiometry, structure sampling

## Abstract

The assessment of monomer targets in the Critical Assessment of Structure Prediction Round 16 (CASP16) underscores that the problem of single-domain protein fold prediction is nearly solved—no target folds were incorrectly predicted across all Evaluation Units. However, challenges remain in accurately modeling truncated sequences, irregular secondary structures, and interaction-induced conformational changes. The release of AlphaFold3 (AF3) during CASP16, and its effective integration by many groups, demonstrated its superiority over AlphaFold2 (AF2), particularly in confidence estimation and model selection. Additional improvements in multiple sequence alignments (MSAs) and fragment-based prediction, i.e., selecting the optimal fragment of the full sequence for modeling, also contributed to enhanced prediction accuracy. The top three groups—all from the Yang lab—consistently outperformed others across CASP16 monomer targets, reflecting their robust modeling pipelines and successful adoption of AF3. CASP16 also introduced three new challenges: Phase 0, in which stoichiometry was withheld; Phase 2, which supplied ∼8,000 MassiveFold models per target to test model selection strategies; and Model 6, which limited predictors to using MSAs provided by the organizers. While we evaluated group performance in these additional challenges, the insights gained were limited due to low participation and caveats in the design of experiments. We suggest improvements for the organization of these challenges and encourage broader engagement from the prediction community. The progress in monomer modeling from CASP15 to CASP16 was subtle, but more groups in CASP16 were able to outperform ColabFold, reflecting the community’s improved ability in optimizing AF2 and the growing adoption of AF3. We anticipate that the recent release of the AF3 source code will stimulate future progress through user-driven optimization and innovations in model architecture. Finally, model ranking remains a persistent weakness across most groups, highlighting a critical area for future development.
