## supplemental tables for "CASP16 protein monomer structure prediction assessment"

### Sheet: Table S1
Table S1. EU definitions
EU	residue range
T1201-D1	3-105,143-203
T1206-D1	8-237
T1207-D1	1-30,42-133
T1208s1-D1	17-328
T1208s2-D1	6-10,12-312
T1210-D1	19-147,161-231,246-347,379-596,599-1410,1433-1651
T1212-D1	1-466
T1218-D1	64-657
T1218-D2	658-834,850-864,873-1027
T1218-D3	1028-1117,1121-1164
T1220s1-D1	19-1060,1083-1124,1145-1711
T1226-D1	2-123
T1227s1-D1	27-418
T1228v1-D1	1-164
T1228v1-D2	165-213,215-300
T1228v1-D3	300-401,468-535
T1228v1-D4	402-467
T1230s1-D1	45-303,314-745
T1231-D1	1-142
T1234-D1	37-413
T1235-D1	10-115
T1237-D1	7-488
T1239v1-D1	1-164
T1239v1-D2	165-213,215-300
T1239v1-D3	301-401,468-535,565-620
T1239v1-D4	402-467
T1240-D1	375-478
T1240-D2	490-638
T1243-D1	28-293
T1244s1-D1	3-87
T1245s1-D1	6-175
T1245s2-D1	18-133
T1246-D1	1-168
T1249v1-D1	59-208,213-250,272-319,328-412
T1257-D1	214-969
T1259-D1	40-243
T1266-D1	42-336
T1267s1-D1	6-48,52-162
T1267s1-D2	163-309,316-437
T1267s2-D1	2-163,175-216,223-482
T1269-D1	1-53,57-152,155-186,192-225,229-357
T1269-D2	358-720,728-762
T1269-D3	763-862,869-912,917-1125,1127-1155
T1270-D1	9-34,54-237
T1270-D2	238-437
T1271s1-D1	99-451,459-519
T1271s2-D1	44-69,71-221,228-319
T1271s3-D1	11-269
T1271s4-D1	53-67,82-368
T1271s5-D1	487-517,521-566
T1271s5-D2	625-661,693-762
T1271s6-D1	489-560,567-587
T1271s7-D1	286-393
T1271s8-D1	12-33,38-48
T1271s8-D2	66-218
T1272s2-D1	1-227
T1272s6-D1	466-624
T1272s8-D1	1-291
T1272s9-D1	42-216
T1274-D1	77-167
T1276-D1	3-196
T1278-D1	34-370
T1279-D1	44-163
T1279-D2	164-423
T1280-D1	2-169,172-237
T1284-D1	2-120
T1292-D1	1-193
T1294v1-D1	8-214
T1295-D1	2-161
T1295-D2	162-299
T1295-D3	308-463
T1298-D1	1-119
T1298-D2	120-340
T1299-D1	1-168

### Sheet: Table S2
Table S2. Components of MolProbity score
Target	Ramachandran outliers		Ramachandran favored		Rotamer outliers		Clash_score		MolProbity_score
	Target score	Top 10% model average	Target score	Top 10% model average	Target score	Top 10% model average	Target score	Top 10% model average	Target score	Top 10% model average
T1201-D1	0	4.46	94.38	88.3	0.68	2.29	5.83	10.9	1.7	1.99
T1206-D1	0	0	96.93	98.41	0.51	1.13	5.9	3.33	1.5	1.21
T1207-D1	1.69	1.25	94.07	94.52	6.93	1.02	14.92	11.53	2.72	1.87
T1208s1-D1	0	0.62	95.81	95.25	0.76	1.91	3.69	10.42	1.45	1.84
T1208s2-D1	0.33	0.27	96.38	96.03	0.81	0.41	4.69	3.79	1.48	1.35
T1210-D1	0	0.71	94.41	96.9	0	0.9	9.33	8.38	1.88	1.54
T1212-D1	0	0.11	96.34	98.17	0.23	0.11	7.3	5.36	1.65	1.13
T1218-D1	0	0.15	98.31	98.2	0.2	0.98	2.46	8.23	1.03	1.4
T1218-D2	0	0.66	98.21	96.37	0	2.46	3.7	6.88	1.16	1.51
T1218-D3	0	0.86	92.91	94.17	0	2.72	3.99	7.95	1.64	1.85
T1220s1-D1	0.55	1.1	90.76	94.93	39.42	3.43	13.1	14.46	3.37	1.91
T1226-D1	0.83	0.48	90.83	96.8	21.21	1.21	35.83	9.96	3.57	1.61
T1227s1-D1	0	0.12	95.64	98.69	0.59	1.88	7.23	13.46	1.7	1.74
T1228v1-D1	1.23	0.04	96.3	99.57	2.04	1.9	0	6.34	0.98	1.29
T1228v1-D2	0	0.48	94.74	98.53	2.52	1.36	1.8	4.11	1.61	1.23
T1228v1-D3	0	1.9	91.57	95.09	1.23	3.31	0.36	19.07	1.2	1.98
T1228v1-D4	0	0.09	95.31	99.01	1.64	2.63	0	9.3	0.99	1.5
T1230s1-D1	0.29	0.15	95.78	98.01	2.91	0.33	6.64	5.03	2.01	1.12
T1231-D1	0	0.07	95	98.01	0.79	0.05	2.61	4.88	1.39	1.27
T1234-D1	0	0.15	98.67	96.79	0.31	0.81	0.18	3.54	0.57	1.19
T1235-D1	0	0.12	97.12	95.24	0	1.58	0	2.07	0.66	1.19
T1237-D1	0.21	0.27	95.21	97.77	1.2	1.88	8.16	4.87	1.84	1.41
T1239v1-D1	0	0.02	98.77	99.57	0.68	0.16	0.37	7.44	0.63	1.29
T1239v1-D2	0	0.2	94.74	99	2.52	0.81	0	3.34	1.17	1.13
T1239v1-D3	0	1.02	96.8	92.38	0	0.9	0.54	10.97	0.88	2.05
T1239v1-D4	0	0.43	100	99.1	1.64	1.54	0.91	5.34	0.94	1.27
T1240-D1	0.98	0.16	87.25	97.25	4.55	1.57	12.35	4.22	2.72	1.38
T1240-D2	3.4	0.02	79.59	97.45	2.8	1.09	26.2	4.46	2.99	1.08
T1243-D1	0	0.16	98.86	98.32	0	0.41	4.01	3.7	1.19	1.03
T1244s1-D1	0	0.36	96.39	97.68	1.3	1.75	1.44	2.39	1.21	1.19
T1245s1-D1	0	0.28	97.62	98.21	0.63	1.27	8.56	3.76	1.54	1.04
T1245s2-D1	0	0.09	96.49	96.02	2.04	0.75	3.79	5.77	1.63	1.53
T1246-D1	1.81	0	94.58	99.16	7.63	0.02	18.92	1.98	2.82	0.9
T1249v1-D1	0	1.92	99.68	93.92	1.01	3.19	6.99	10.65	1.39	1.99
T1257-D1	0	0.43	89.92	96.18	0.16	0.71	11.15	0.99	2.12	1.05
T1259-D1	0	0.38	97.52	97.38	0	1.44	1.58	2.66	1	1.19
T1266-D1	2.73	0	89.76	98.96	14.06	0.43	31.88	4.51	3.42	1.04
T1267s1-D1	0	0.73	98	95.56	1.49	1.76	12.06	9.59	1.73	1.65
T1267s1-D2	0	0.45	96.98	96.7	0	1.77	3.93	6.89	1.35	1.64
T1267s2-D1	0	1.64	97.6	94.74	0	2.28	4.81	11.87	1.33	1.84
T1269-D1	0	0.54	94.61	95.84	1.68	0.65	13.06	4.47	2.17	1.2
T1269-D2	0	0.52	97.21	97.24	1.8	1.07	13.19	8.38	1.97	1.52
T1269-D3	0	0	95.45	97	1.92	0.34	11.88	4.21	2.12	1.36
T1270-D1	0	0.34	96.6	95.73	0.63	1.47	5.58	5.76	1.52	1.49
T1270-D2	0	0.01	97.47	98.37	0	2.49	4.41	10.73	1.32	1.63
T1271s1-D1	0.49	0.33	93.41	96.43	1.4	0.64	0.31	8.43	1.15	1.45
T1271s2-D1	0	1.06	96.58	96.9	0.83	0.3	0	7.09	0.72	1.55
T1271s3-D1	1.17	0.4	95.72	98.46	1.3	0.5	0.24	8.53	0.98	1.37
T1271s4-D1	0.34	0.34	95.64	98.1	0.38	0.35	0.41	15.71	0.95	1.63
T1271s5-D1	1.37	1.19	98.63	96.51	2.86	1.12	0	10.22	0.85	1.63
T1271s5-D2	0	2.36	97.09	91.73	3.3	1.45	0	10.87	1.06	1.98
T1271s6-D1	1.12	0.04	94.38	99.34	0	1.35	0	11.3	0.88	1.52
T1271s7-D1	0	0.97	95.28	96.68	3.03	1.24	0.58	10.44	1.39	1.54
T1271s8-D1	0	0.48	100	95.72	0	0.92	0	9.01	0.5	1.6
T1271s8-D2	0	0.21	96.69	97.78	1.56	1.06	0.43	6.43	1.01	1.33
T1272s2-D1	0	0.21	98.22	97.72	0	1.19	9.71	9.44	1.51	1.56
T1272s6-D1	0	1.25	97.45	98.48	0	0.12	5.91	8.28	1.43	1.44
T1272s8-D1	0	0.15	98.96	98.74	0	0.61	7.09	7.74	1.39	1.3
T1272s9-D1	0	0.58	98.27	96.57	0	2	7.34	9.96	1.4	1.66
T1274-D1	0	0	96.63	98.41	1.14	0.11	12.36	4.91	1.86	1.16
T1276-D1	0	0.01	98.44	98.97	0.59	0.11	2.48	1.45	1.03	0.8
T1278-D1	0.3	0.02	97.01	96.75	1.85	0.05	2.65	3.18	1.43	1.29
T1279-D1	0	0	97.46	98.85	2.06	0.07	15.95	4.26	2.05	1.05
T1279-D2	0	0.14	98.44	97.9	2.76	0.94	12.4	5.9	1.94	1.1
T1280-D1	0	0	97.84	97.66	0.49	0.03	2.44	2.73	1.06	1.04
T1284-D1	0	1.35	97.44	95.34	2.88	1.17	2.62	9.81	1.51	1.67
T1292-D1	0.52	0.31	97.91	96.38	0	1.02	2.33	1.73	1.04	1.09
T1294v1-D1	0.98	0.65	97.56	98.26	3.61	0.07	5.97	5.96	1.84	1.24
T1295-D1	0.63	0.09	98.73	98.48	0	0.16	0.42	6.78	0.65	1.27
T1295-D2	0	0	97.79	99.66	0	0.47	0.51	6.68	0.72	1.32
T1295-D3	0	0.02	100	98.42	0	0.59	0.4	7.69	0.64	1.27
T1298-D1	0	0	95.73	98.52	0.98	0.77	17.03	3.12	2.03	1.18
T1298-D2	1.83	0.46	90.41	97.9	2.07	1.89	32.94	4.37	2.78	1.26
T1299-D1	0	0.15	98.8	98.11	0	1.2	11.54	3.79	1.58	1.07
mean	0.31	0.49	95.99	97.1	2.21	1.13	6.61	6.94	1.52	1.41
median	0	0.28	96.66	97.67	0.82	1.04	4	6.56	1.42	1.36

### Sheet: Table S3
Table S3. Top ranking groups by different component scores
Rank	1	2	3	4	5
GDT_HA	Yang	Yang-Multimer	MIEnsembles-Server	Yang-Server	MULTICOM
GDC_SC	Yang	Yang-Multimer	MIEnsembles-Server	Yang-Server	MULTICOM
reLLG_const	Yang	Yang-Multimer	MIEnsembles-Server	Yang-Server	MULTICOM
QSE	Yang	Yang-Multimer	Yang-Server	MIEnsembles-Server	MULTICOM
AL0_P	Yang	Yang-Multimer	Yang-Server	MIEnsembles-Server	MULTICOM
SphGr	Yang	Yang-Multimer	Yang-Server	MULTICOM	MIEnsembles-Server
CAD_AA	Yang	Yang-Multimer	MIEnsembles-Server	Yang-Server	MULTICOM
LDDT	Yang	Yang-Multimer	Yang-Server	MIEnsembles-Server	MULTICOM
MolPrb_Score	Yang	Yang-Multimer	Yang-Server	MULTICOM	MULTICOM_human
